# PMCE: efficient inference of expressive models of cancer evolution with high prognostic power

**DOI:** 10.1101/008326

**Authors:** Fabrizio Angaroni, Kevin Chen, Chiara Damiani, Giulio Caravagna, Alex Graudenzi, Daniele Ramazzotti

## Abstract

**Motivation:** Driver (epi)genomic alterations underlie the positive selection of cancer subpopulations, which promotes drug resistance and relapse. Even though substantial heterogeneity is witnessed in most cancer types, mutation accumulation patterns can be regularly found and can be exploited to reconstruct predictive models of cancer evolution. Yet, available methods cannot infer logical formulas connecting events to represent alternative evolutionary routes or convergent evolution.

**Results:** We introduce PMCE, an expressive framework that leverages mutational profiles from crosssectional sequencing data to infer probabilistic graphical models of cancer evolution including arbitrary logical formulas, and which outperforms the state-of-the-art in terms of accuracy and robustness to noise, on simulations.

The application of PMCE to 7866 samples from the TCGA database allows us to identify a highly significant correlation between the predicted evolutionary paths and the overall survival in 7 tumor types, proving that our approach can effectively stratify cancer patients in reliable risk groups.

**Availability:** PMCE is freely available at https://github.com/BIMIB-DISCo/PMCE, in addition to the code to replicate all the analyses presented in the manuscript.
