## Supplementary File 1 for "PMCE: efficient inference of expressive models of cancer evolution with high prognostic power"

### Sheet: Brain Lower Grade Glioma
beta	Covariates
-0.457594	OR.TP53.IDH1.IDH2..to.CIC
2.14797	WT.to.EGFR
0.309414	WT.to.IDH1
-0.0808743	TP53.to.ATRX

### Sheet: Breast Invasive carcinoma
beta	Covariates
-0.526697	WT.to.PIK3CA

### Sheet: Glioblastoma multiforme
beta	Covariates
0.0011652	Lambda
-0.64906	OR.TP53.PIK3R1.PTEN..to.ATRX
-0.109739	WT.to.NF1
0.444236	WT.to.PIK3CA
0.3988	WT.to.PIK3R1
0.0451574	WT.to.PTEN
-0.21225	WT.to.TP53

### Sheet: Kidney clear cell carcinoma
beta	Covariates
-0.263124	KMT2D.to.ATM
0.388894	PBRM1.to.KDM5C
0.679813	PBRM1.to.MTOR
0.668762	Root.to.BAP1
0.632283	WT.to.KMT2C
-0.192811	WT.to.VHL
-0.527068	VHL.to.ARID1A

### Sheet: Liver hepatocellular carcinoma
beta	Covariates
0.50409	WT.to.ARID1A

### Sheet: Skin cutaneous melanoma
beta	Covariates
-0.0533053	Lambda
0.54953	OR.PLCB4.MECOM..to.COL5A1
-0.201533	WT.to.APOB
0.386035	WT.to.BRAF

### Sheet: Uterine corpus endometrial
beta	Covariates
-0.0514404	Lambda
-0.527719	KMT2D.to.ZFHX3
0.0831949	OR.PIK3R1.ARID1A..to.KMT2D
-0.676958	OR.TP53.PTEN.PIK3CA..to.CTNNB1
-0.676924	OR.TP53.PTEN..to.ARID1A
-1.38099	PTEN.to.CTCF
0.148902	WT.to.PIK3CA
0.581639	WT.to.PTEN
0.457759	WT.to.TP53
